# The RNA-binding protein NOVA-1 regulates circRNA expression, alternative splicing, and aging in *C. elegans*

**DOI:** 10.1101/2025.10.02.679314

**Authors:** Emmanuel Adeyemi, Hussam Z. Alshareef, Jaffar M. Bhat, Pedro Miura, Alexander M. van der Linden

## Abstract

Circular RNA (circRNA) biogenesis is regulated by RNA-binding proteins (RBPs) that alter back-splicing of exons in protein coding genes. However, few *in vivo* roles for RBPs in the regulation of circRNA biogenesis have been characterized. We previously showed that many circRNAs increase with age in *C. elegans*, and that loss of circ-*crh-1*, an abundant age-accumulated circRNA, extends mean lifespan. Given the established role of the mammalian RBP NOVA2 in promoting circRNA biogenesis, we investigated whether *nova-1*, the sole *C. elegans* homolog of NOVA1/2, similarly regulates circRNA expression and function *in vivo*. RNA-sequencing of *nova-1* mutants compared to wild-type identified 686 circRNAs. Of these, 103 were differentially expressed in *nova-1* mutants compared to wild-type, with 76 upregulated and 27 downregulated circRNAs, suggesting NOVA-1 acts as a negative regulator of a subset of circRNAs. *nova-1* mutants also exhibited linear alternative splicing changes, primarily in alternative 3′ splice site usage and exon skipping, and showed minimal overlap with circRNA loci. Notably, circ-*crh-1* represented a shared regulatory target, suggesting NOVA-1 may coordinate splicing regulation with the production of *crh-1* circRNAs. Motif analysis further revealed that over half of the NOVA-1-regulated splicing events contained YCAY motif sites, with *crh-1* harboring a high density of sites, consistent with its alternative 3′ splice site usage and circRNA production. Finally, *nova-1* mutants exhibited an extended mean lifespan and enhanced heat stress recovery. Together, these findings identify NOVA-1 as a key regulator of circRNA expression and alternative splicing in *C. elegans*, with likely downstream consequences for organismal lifespan and stress resilience.
