## Supplemental Table 1 for "The RNA-binding protein NOVA-1 regulates circRNA expression, alternative splicing, and aging in *C. elegans*"

### Sheet: primers
Table S1
Primers used in this study
RT-qPCR primers
RNA type	Name	5'-primer	3'-primer
circular	cel_circ_0000439 (crh-1)	GCTTCACAGCCCAAAGTCAG	CATTGCTGGATGGCAGAATC
circular	cel_circ_0000438 (crh-1)	CACAGCCCAAAGTTTCAGTC	CATTGCTGGATGGCAGAATC
circular	K02D10.1	ACGTTTTAATTTTGCCACACACA	ACTGGATTGGTGTGGCAGAT
circular	rin-1	GATCATTCTTCATTGGGGCGT	GTGGGGATGTTTTGACGAGG
circular	Y52B11A.8	CGAAGCTTCTGGTCCAAACG	CCACCGAGACGAAAATCCAC
circular	mbk-2	GGATACGGTAGCTGCACAAG	CCACTCGGAAACTCGTATGA
circular	pcp-4	TCAGATGTTCTACACGGCGA	GACGTGAGGTAGCGGAGAG
circular	Y69A2AR.31	AGGATGCAAATGGACGAGAGA	GACTCGCATTCACACCAAGT
linear	crh-1	GCCGTCCAGTGTAGATGCTT	CATTGCTGGATGGCAGAATC
linear	K02D10.1	TCAATGTCAGGCCGTAACGA	GGCACAGTATTCGCAACAGT
linear	rin-1	GGTACTTCTCATTGGTCGGC	GTGAGAGCATTTCATTGGTGGA
linear	Y52B11A.8	CAAAATCCCCGCCACCAAC	GATCGACTTGGTGAACTCGTC
linear	mbk-2	CACAAGCAACCGGACTACC	ATCCACCGAGACGCCGTT
linear	pcp-4	GCACCACATTAACGGGCTC	GTTTCAAACGGGGAGCTGAC
linear	Y69A2AR.31	TGTTCAATCATACACGTACCAGG	TCAGACTCGCATTCACACCA
linear	cdc-42	CTGCTGGACAGGAAGATTACG	CTCGGACATTCTCGAATGAAG
PCR genotyping primers
RNA type	Mutant	5'-primer	3'-primer
linear	nova-1(tm6164)	CCAACTCCGCAGTACCTGC	GTGATGGTCTGCCAGACTAC
