## Supplemental Table 2 for "The RNA-binding protein NOVA-1 regulates circRNA expression, alternative splicing, and aging in *C. elegans*"

### Sheet: Read Statistics
Table S2
Library statistics, run
STAGE	Sample	Total Reads	% Mapped (circRNA)	GEO ID
N2 (wild-type)	Rep 1	99269446	0.0978	TBD
	Rep 2	88268434	0.0464	TBD
	Rep 3	85675808	0.0412	TBD
	Rep 4	98411831	0.0393	TBD
	Rep 5	94878241	0.0204	TBD
nova-1(tm6146) mutant	Rep 1	116610120	0.0186	TBD
	Rep 2	103221017	0.0263	TBD
	Rep 3	101980415	0.0302	TBD
	Rep 4	101199469	0.04	TBD
	Rep 5	95989846	0.0349	TBD
