## Supplemental Table 4 for "The RNA-binding protein NOVA-1 regulates circRNA expression, alternative splicing, and aging in *C. elegans*"

### Sheet: A3'SS
Table S4
Differential linear splicing events (A3'SS)
geneSymbol	PValue	FDR	IncLevelDifference	PSI_WT	PSI_NOVA-1	YCAY site(s)
M142.5	7.82009e-05	0.00243164	0.224	0.62,0.642,0.465,0.624,0.592	0.389,0.314,0.423,0.485,0.212	1		Key
R119.2	6.79912e-06	0.000267719	0.251	0.512,0.463,0.517,0.606,0.578	0.335,0.216,0.344,0.331,0.197	1		Enriched
panl-3	1.1349e-08	8.42183e-07	0.314	0.618,0.602,0.625,0.682,0.66	0.286,0.394,0.215,0.521,0.199	1		Intermediate
Y49G5B.1	1.16987e-10	1.15161e-08	0.237	0.586,0.551,0.596,0.546,0.567	0.29,0.258,0.354,0.361,0.396	2		Low
Y97E10AR.6	0.00154261	0.0336687	0.201	0.485,0.465,0.55,0.731,0.583	0.312,0.274,0.523,0.357,0.342	3
W09G12.9	1.86801e-08	1.32505e-06	0.22	0.355,0.285,0.344,0.288,0.314	0.066,0.023,0.034,0.297,0.068	3
nuo-3	2.36908e-08	1.64421e-06	0.222	0.616,0.587,0.5,0.718,0.586	0.362,0.33,0.437,0.361,0.405	3
Y105E8A.25	2.74225e-12	4.06992e-10	0.241	0.338,0.33,0.366,0.445,0.372	0.143,0.143,0.202,0.087,0.07	3
cyh-1	0.000263889	0.0070912	0.205	0.528,0.528,0.335,0.498,0.478	0.297,0.293,0.252,0.373,0.127	4
flap-1	8.57965e-08	5.30563e-06	0.254	0.309,0.463,0.44,0.339,0.295	0.203,0.155,0.101,0.055,0.063	4
F40A3.2	0.00824715	0.145982	0.276	0.648,0.78,0.282,0.876,0.863	0.304,0.639,0.441,0.304,0.38	4
taf-10	2.99708e-06	0.000130238	0.291	0.647,0.689,0.749,0.774,0.776	0.511,0.429,0.55,0.478,0.212	4
arle-14	1.74224e-05	0.000615654	0.2	0.687,0.709,0.705,0.695,0.764	0.555,0.457,0.565,0.573,0.408	5
Y76B12C.6	1.18998e-11	1.41725e-09	0.221	0.907,0.874,0.955,0.946,0.859	0.63,0.639,0.723,0.686,0.759	5
W02B12.11	3.61998e-08	2.49442e-06	0.253	0.359,0.526,0.537,0.463,0.53	0.238,0.234,0.157,0.342,0.181	5
rabx-5	6.31671e-08	4.06248e-06	0.23	0.242,0.445,0.393,0.38,0.438	0.167,0.053,0.234,0.187,0.109	6
Y56A3A.16	1.4831e-11	1.74482e-09	0.233	0.399,0.494,0.325,0.372,0.381	0.169,0.171,0.171,0.219,0.074	6
F55A12.5	6.93627e-05	0.00220113	0.27	0.865,0.892,0.796,0.647,0.722	0.508,0.609,0.647,0.508,0.3	6
mel-26	3.67006e-12	5.13118e-10	0.305	0.574,0.668,0.515,0.604,0.588	0.34,0.265,0.344,0.328,0.149	6
gly-3	1.00359e-09	8.64432e-08	0.323	0.646,0.455,0.421,0.426,0.425	0.153,0.208,0.061,0.291,0.047	6
acl-14	5.21805e-13	8.53195e-11	0.361	0.527,0.727,0.641,0.717,0.617	0.234,0.311,0.191,0.439,0.247	6
jamp-1	4.10752e-05	0.00136169	0.273	0.643,0.311,0.612,0.592,0.519	0.326,0.245,0.245,0.257,0.237	7
him-18	1.36677e-07	8.18957e-06	0.29	0.485,0.548,0.386,0.554,0.614	0.267,0.329,0.17,0.201,0.168	7
sel-10	4.44089e-15	1.04491e-12	0.321	0.668,0.65,0.654,0.654,0.628	0.3,0.316,0.3,0.476,0.255	7
F16A11.1	0.000704708	0.0167035	0.365	1,0.889,0.472,0.843,0.704	0.41,0.598,0.472,0.472,0.13	7
rbm-25	3.11776e-07	1.74867e-05	0.504	1,0.862,0.919,0.815,0.878	0.485,0.423,0.119,0.768,0.159	7
lin-36	3.6671e-08	2.50897e-06	0.214	0.838,0.884,0.816,0.765,0.871	0.557,0.586,0.639,0.654,0.666	8
cash-1	2.2313e-10	2.11033e-08	0.252	0.548,0.764,0.669,0.643,0.726	0.436,0.427,0.422,0.519,0.287	8
drsh-1	0.00158383	0.0343353	0.258	0.865,0.865,0.83,0.835,0.892	0.743,0.595,0.647,0.696,0.314	8
smg-4	6.21725e-15	1.39483e-12	0.33	0.73,0.733,0.752,0.692,0.783	0.441,0.354,0.423,0.503,0.318	8
F11A10.6	0.00657812	0.120188	-0.333	0,0.577,0.872,0.476,0.593	0.784,0.839,0.891,0.777,0.891	9
T08A11.1	0.00873008	0.152848	0.207	0.739,0.719,0.654,0.68,0.642	0.496,0.252,0.485,0.557,0.611	9
natc-1	4.54897e-08	3.06881e-06	0.229	0.343,0.553,0.544,0.477,0.591	0.25,0.215,0.289,0.33,0.279	9
dagl-2	5.01196e-05	0.00163776	0.242	0.179,0.548,0.56,0.553,0.43	0.199,0.274,0.13,0.373,0.086	9
T08A11.1	0.005816	0.108106	0.244	0.739,0.586,0.436,0.505,0.566	0.371,0.403,0.361,0.44,0.039	9
mel-11	5.22052e-11	5.59582e-09	0.291	0.579,0.733,0.76,0.826,0.823	0.49,0.484,0.366,0.534,0.39	9
hpo-27	4.51435e-06	0.00018691	0.326	0.616,0.59,0.547,0.785,0.654	0.401,0.367,0.127,0.409,0.259	9
csn-6	3.47239e-05	0.00117126	0.202	0.774,0.823,0.747,0.85,0.716	0.482,0.635,0.625,0.577,0.579	10
F53C11.4	7.59425e-10	6.60016e-08	0.221	0.326,0.466,0.508,0.438,0.52	0.236,0.2,0.242,0.266,0.211	10
tram-1	4.66294e-15	1.07103e-12	0.278	0.352,0.528,0.504,0.545,0.459	0.283,0.242,0.134,0.22,0.117	10
C53A5.6	7.06189e-06	0.000276935	0.301	0.452,0.68,0.494,0.489,0.56	0.289,0.155,0.478,0.103,0.143	10
Y45G5AL.1	2.22362e-08	1.55444e-06	0.307	0.255,0.627,0.611,0.648,0.646	0.213,0.228,0.293,0.334,0.186	10
impt-1	3.64207e-06	0.000154838	0.317	0.883,0.861,0.819,0.802,0.837	0.602,0.261,0.683,0.485,0.586	10
Y17G7B.18	8.48918e-06	0.00032758	0.342	0.865,0.782,0.776,0.703,0.707	0.425,0.623,0.274,0.609,0.194	10
dpff-1	7.94587e-13	1.27756e-10	0.213	0.437,0.296,0.373,0.406,0.407	0.153,0.169,0.188,0.189,0.154	11
npp-15	8.93695e-05	0.00271115	0.215	0.902,0.852,0.85,0.586,0.833	0.607,0.565,0.504,0.611,0.661	11
tbc-1	3.00917e-07	1.69763e-05	0.215	0.495,0.438,0.533,0.386,0.506	0.228,0.221,0.25,0.263,0.321	11
npp-15	1.245e-05	0.000456673	0.262	1,0.966,0.971,0.913,0.802	0.819,0.622,0.61,0.827,0.465	11
H14E04.2	4.45247e-10	4.09076e-08	0.295	0.826,0.812,0.723,0.721,0.85	0.531,0.445,0.416,0.639,0.426	11
epg-6	9.31066e-12	1.15154e-09	0.297	0.73,0.538,0.518,0.608,0.602	0.385,0.259,0.237,0.381,0.251	11
F26G1.1	1.89882e-07	1.11694e-05	0.319	0.451,0.541,0.534,0.403,0.507	0.225,0.234,0.175,0.124,0.084	11
dpff-1	2.48984e-05	0.000860913	0.385	1,0.648,0.525,0.657,0.611	0.325,0.446,0.321,0.3,0.123	11
gmps-1	6.44824e-07	3.27401e-05	0.26	0.702,0.663,0.562,0.648,0.572	0.396,0.358,0.34,0.498,0.255	12
thoc-5	0.000525005	0.0129202	0.261	0.611,0.806,0.574,1,0.654	0.508,0.361,0.512,0.403,0.557	12
tlf-1	7.11782e-08	4.51748e-06	0.265	0.451,0.525,0.445,0.521,0.615	0.314,0.25,0.164,0.278,0.228	12
gfi-2	3.33067e-16	8.45552e-14	0.266	0.328,0.463,0.457,0.481,0.539	0.219,0.166,0.135,0.286,0.13	12
oef-1	1.34337e-14	2.69989e-12	0.268	0.968,0.86,0.91,0.867,0.849	0.637,0.579,0.654,0.661,0.582	12
cogc-3	0.000471713	0.0118073	0.274	0.303,0.623,0.551,0.645,0.739	0.333,0.392,0.159,0.335,0.274	12
sut-2	8.46742e-07	4.21058e-05	0.281	0.825,0.643,0.469,0.603,0.648	0.361,0.36,0.341,0.364,0.357	12
rfp-1	0.000327941	0.00866753	0.281	0.72,0.641,0.423,0.478,0.586	0.399,0.155,0.139,0.534,0.216	12
pps-1	6.26288e-12	8.05573e-10	0.289	0.442,0.49,0.466,0.414,0.497	0.217,0.149,0.212,0.075,0.209	12
Y54G2A.73	7.51443e-10	6.60016e-08	0.512	0.837,0.63,0.802,0.855,0.837	0.232,0.207,0.318,0.567,0.078	12
mex-3	2.34707e-06	0.000104825	-0.269	0.476,0.548,0.864,0.845,0.784	0.864,1,1,1,1	13
mex-3	0.000112264	0.00332213	-0.247	0.309,0.676,0.908,0.899,0.873	0.899,1,1,1,1	13
F26F2.7	2.91688e-06	0.000127327	0.278	0.834,0.865,0.641,0.773,0.823	0.485,0.361,0.43,0.639,0.629	13
Y92H12A.5	6.02308e-09	4.61148e-07	0.303	0.579,0.797,0.726,0.741,0.666	0.472,0.369,0.38,0.459,0.314	13
hip-1	0.0152202	0.249285	0.219	0.839,0.685,1,0.723,1	0.657,0.225,1,0.635,0.635	14
F13G3.7	1.22424e-12	1.90488e-10	0.222	0.408,0.243,0.23,0.21,0.293	0.088,0.015,0.046,0.077,0.05	14
wip-1	4.06025e-08	2.7584e-06	0.243	0.519,0.536,0.42,0.433,0.455	0.248,0.206,0.245,0.244,0.203	14
mdt-17	8.49354e-12	1.07812e-09	0.246	0.861,0.759,0.786,0.795,0.79	0.556,0.472,0.502,0.714,0.516	14
M4.1	1.20679e-07	7.32193e-06	0.248	0.657,0.733,0.785,0.702,0.648	0.463,0.506,0.586,0.404,0.326	14
eif-3.L	5.55112e-16	1.37312e-13	0.253	0.38,0.463,0.299,0.414,0.385	0.126,0.144,0.112,0.163,0.13	14
lin-54	2.08717e-09	1.69201e-07	0.27	0.786,0.859,0.882,0.746,0.782	0.507,0.547,0.461,0.685,0.503	14
nra-2	4.56157e-10	4.15146e-08	0.279	0.475,0.674,0.517,0.589,0.682	0.319,0.309,0.308,0.414,0.19	14
dli-1	6.07103e-12	7.91449e-10	0.303	0.642,0.54,0.463,0.61,0.454	0.273,0.276,0.214,0.265,0.164	14
brf-1	6.78088e-06	0.000267719	0.317	0.887,0.709,0.662,0.572,0.894	0.386,0.566,0.367,0.383,0.439	14
spr-4	3.2852e-07	1.83193e-05	0.353	0.925,0.639,0.619,0.517,0.616	0.281,0.249,0.421,0.277,0.321	14
ints-6	8.09442e-05	0.00249479	0.371	1,0.781,0.727,0.579,0.793	0.502,0.545,0.234,0.478,0.268	14
R107.5	8.05741e-08	5.04739e-06	0.228	0.633,0.705,0.667,0.637,0.672	0.501,0.386,0.353,0.438,0.494	15
spat-1	3.2189e-09	2.56634e-07	0.286	0.752,0.668,0.637,0.732,0.765	0.357,0.496,0.409,0.414,0.447	15
Y95D11A.3	7.67062e-05	0.00240255	0.293	0.334,0.449,0.786,0.508,0.637	0.155,0.128,0.216,0.408,0.344	15
nos-3	9.10116e-07	4.50251e-05	0.295	1,0.692,0.704,0.821,0.745	0.484,0.511,0.44,0.562,0.489	15
larp-1	4.91974e-07	2.63671e-05	0.331	1,1,0.854,1,0.843	0.669,0.428,0.611,0.642,0.692	15
lin-9	1.68422e-06	7.73697e-05	0.265	0.414,0.475,0.505,0.564,0.397	0.23,0.257,0.201,0.208,0.136	16
usp-48	3.55508e-06	0.000152426	0.277	0.728,0.67,0.73,0.626,0.536	0.437,0.312,0.371,0.464,0.321	16
rsa-2	1.40941e-05	0.000509234	0.286	0.829,0.639,0.752,0.77,0.761	0.606,0.415,0.43,0.609,0.263	16
ints-2	1.35899e-08	9.93194e-07	0.442	0.472,0.892,0.862,0.797,0.761	0.329,0.192,0.203,0.527,0.325	16
dhhc-8	5.09746e-07	2.68717e-05	0.247	0.659,0.72,0.783,0.758,0.725	0.52,0.437,0.51,0.625,0.316	17
ceh-44	0.000123984	0.00365773	0.293	1,0.938,0.883,1,0.71	0.694,0.716,0.541,0.557,0.557	17
Y67H2A.10	4.9624e-11	5.44003e-09	0.327	1,0.879,0.901,0.896,0.827	0.633,0.478,0.616,0.6,0.54	17
sop-2	0.000534821	0.0130599	0.203	0.421,0.541,0.321,0.393,0.513	0.239,0.27,0.105,0.239,0.321	18
pdk-1	0.0300894	0.453551	0.213	0.773,0.43,0.536,0.68,0.739	0.255,0.288,0.623,0.654,0.274	18
vbh-1	1.43079e-09	1.20196e-07	0.234	0.858,0.738,0.784,0.732,0.741	0.564,0.506,0.464,0.663,0.486	18
smg-8	0.000457585	0.0115256	0.249	0.809,0.825,0.702,0.637,0.757	0.332,0.591,0.616,0.667,0.28	18
cids-2	1.08035e-11	1.30276e-09	0.272	0.714,0.65,0.694,0.802,0.639	0.426,0.406,0.424,0.46,0.423	18
lst-6	4.8534e-06	0.000198393	0.28	0.396,0.569,0.592,0.637,0.452	0.231,0.268,0.321,0.225,0.203	18
rog-1	5.46913e-08	3.63867e-06	0.299	0.739,0.737,0.763,0.806,0.68	0.478,0.403,0.436,0.623,0.29	18
lid-1	1.3251e-07	7.9895e-06	0.31	0.622,0.736,0.697,0.766,0.715	0.438,0.398,0.399,0.545,0.207	18
mon-2	4.56923e-09	3.55479e-07	0.34	0.65,0.723,0.527,0.728,0.541	0.326,0.229,0.332,0.353,0.229	18
Y48G1C.8	1.7931e-05	0.000629021	0.225	0.521,0.605,0.527,0.554,0.657	0.289,0.43,0.405,0.383,0.233	19
src-1	1.34337e-14	2.69989e-12	0.287	0.472,0.497,0.422,0.458,0.469	0.277,0.227,0.109,0.191,0.08	19
lgc-45	0.00886545	0.154937	-0.285	0,0.541,0.191,0.239,0.191	0.586,0.531,0.436,0.403,0.629	20
math-33	5.47418e-12	7.23416e-10	0.224	0.327,0.503,0.456,0.453,0.504	0.23,0.217,0.217,0.267,0.193	20
math-33	5.30831e-12	7.1124e-10	0.238	0.649,0.435,0.495,0.531,0.479	0.281,0.273,0.236,0.354,0.254	20
lgc-45	0.000369597	0.00961051	0.257	1,0.726,0.911,0.898,0.88	0.551,0.754,0.653,0.541,0.632	20
ZK185.1	2.68875e-05	0.00091655	0.343	0.817,0.401,0.472,0.321,0.398	0.196,0.122,0.045,0.263,0.069	20
C55A6.10	6.29451e-08	4.06248e-06	0.41	0.586,0.75,0.473,0.719,0.664	0.217,0.386,0.15,0.321,0.068	20
cyk-3	2.22302e-06	0.000100683	0.232	0.402,0.44,0.454,0.285,0.327	0.075,0.187,0.077,0.268,0.143	21
C14B9.8	1.80434e-06	8.24951e-05	0.259	0.408,0.314,0.46,0.371,0.332	0.166,0.03,0.062,0.3,0.031	21
daf-15	4.81679e-06	0.000197734	0.299	0.482,0.79,0.723,0.758,0.765	0.466,0.205,0.377,0.597,0.377	21
ufd-3	6.86333e-10	6.1306e-08	0.204	0.875,0.786,0.805,0.811,0.809	0.712,0.561,0.505,0.654,0.635	22
par-4	1.98648e-10	1.90554e-08	0.242	0.772,0.816,0.851,0.875,0.881	0.684,0.613,0.464,0.547,0.678	22
edc-4	7.70668e-11	7.79102e-09	0.269	0.38,0.453,0.434,0.467,0.511	0.205,0.231,0.141,0.27,0.054	22
W03A5.6	3.95785e-07	2.15714e-05	0.275	0.582,0.671,0.665,0.621,0.651	0.349,0.485,0.274,0.462,0.244	22
T01G9.2	2.32179e-06	0.000104178	0.277	0.579,0.432,0.56,0.505,0.415	0.223,0.125,0.212,0.164,0.38	22
smp-1	2.90257e-12	4.24259e-10	0.289	0.29,0.404,0.485,0.402,0.503	0.171,0.169,0.027,0.155,0.116	22
rgr-1	8.42454e-08	5.24333e-06	0.301	0.557,0.644,0.642,0.586,0.675	0.175,0.212,0.464,0.454,0.293	22
odr-4	6.71898e-09	5.10378e-07	0.377	0.815,0.728,0.66,0.605,0.646	0.243,0.23,0.512,0.278,0.307	22
sur-2	0.00490409	0.0931294	0.235	0.809,0.825,0.68,0.578,0.855	0.43,0.485,0.485,0.485,0.688	23
cka-1	8.95533e-06	0.000340126	0.243	0.314,0.611,0.603,0.68,0.538	0.244,0.302,0.299,0.42,0.268	23
crh-2	1.99502e-10	1.90554e-08	0.262	0.449,0.587,0.575,0.594,0.649	0.354,0.256,0.329,0.394,0.209	23
szy-20	4.35884e-11	4.8895e-09	0.372	1,0.931,0.853,0.774,0.902	0.664,0.557,0.414,0.444,0.519	23
cdk-12	1.20656e-06	5.87864e-05	0.258	0.571,0.654,0.729,0.683,0.712	0.426,0.463,0.3,0.524,0.348	24
mtk-1	0.000536096	0.0130599	0.296	0.651,0.254,0.483,0.418,0.289	0.118,0.26,0.238,0,0	24
cdk-12	3.29736e-14	6.00182e-12	0.316	0.768,0.768,0.791,0.84,0.701	0.443,0.525,0.458,0.485,0.375	24
mogs-1	1.00667e-11	1.22929e-09	0.341	0.929,0.706,0.738,0.771,0.684	0.46,0.428,0.363,0.523,0.351	24
sin-3	0.00424336	0.0823655	0.205	0.86,0.747,0.8,0.805,0.809	0.569,0.574,0.694,0.809,0.35	25
bet-1	1.19045e-05	0.000441702	0.211	0.913,0.836,0.858,0.849,0.87	0.722,0.53,0.647,0.69,0.682	25
bet-1	9.99898e-08	6.14396e-06	0.235	0.705,0.664,0.536,0.616,0.695	0.365,0.46,0.378,0.505,0.331	25
F08B12.4	0.00615777	0.113001	-0.398	0,0.292,0.523,0.382,1	0.514,1,1,1,0.673	26
sos-1	1.43489e-09	1.20196e-07	0.213	0.555,0.111,0.26,0.216,0.164	0.006,0.011,0.085,0.096,0.045	26
R06F6.8	0.000427001	0.0108688	0.22	0.221,0.462,0.433,0.602,0.475	0.231,0.447,0.216,0.15,0.05	26
F54B3.1	0.00047244	0.0118073	0.255	0.944,0.695,0.611,0.768,0.755	0.525,0.332,0.675,0.519,0.445	26
Y37E3.17	1.55431e-15	3.74861e-13	0.286	0.384,0.478,0.345,0.45,0.478	0.164,0.134,0.155,0.125,0.127	26
Y40B1A.3	0.00035757	0.00934818	0.309	1,0.696,0.88,0.733,0.678	0.451,0.647,0.478,0.478,0.388	26
mig-5	1.57045e-09	1.28391e-07	0.341	0.885,0.801,0.693,0.748,0.732	0.387,0.356,0.503,0.582,0.324	26
F22G12.5	1.38492e-10	1.34953e-08	0.247	0.759,0.812,0.827,0.774,0.724	0.545,0.607,0.495,0.572,0.441	27
trr-1	3.75044e-06	0.000157993	0.304	0.314,0.574,0.692,0.562,0.633	0.308,0.194,0.364,0.294,0.096	27
cyk-1	0.0053229	0.0999027	0.272	1,0.608,0.473,0.654,0.503	0.31,0.476,0.35,0.437,0.306	28
row-1	3.00076e-07	1.69763e-05	0.25	0.838,0.739,0.77,0.828,0.853	0.566,0.536,0.639,0.519,0.517	29
atx-2	7.08943e-05	0.00224235	0.2	0.27,0.59,0.645,0.608,0.444	0.251,0.339,0.297,0.363,0.305	30
zyg-12	3.69313e-07	2.03587e-05	0.2	0.704,1,1,1,0.906	0.686,0.773,0.693,0.704,0.755	31
zyg-12	1.21809e-06	5.905e-05	0.222	0.7,0.733,0.723,0.733,0.654	0.464,0.491,0.41,0.659,0.41	31
npp-21	1.44329e-14	2.84151e-12	0.212	0.682,0.785,0.769,0.769,0.736	0.564,0.546,0.478,0.552,0.542	32
vps-39	1.19589e-05	0.000442022	0.244	0.566,0.641,0.579,0.625,0.641	0.355,0.38,0.261,0.541,0.294	32
Y34D9A.3	0.00473882	0.0904678	0.228	0.562,0.763,0.811,0.705,0.696	0.478,0.599,0.647,0.452,0.223	33
cfim-2	0.000368355	0.00960411	0.207	0.832,0.641,0.675,0.659,0.701	0.46,0.321,0.635,0.588,0.468	35
F41H10.3	2.29862e-05	0.000800534	0.271	0.676,0.425,0.364,0.462,0.564	0.272,0.229,0.152,0.277,0.207	35
lpd-3	0.000464626	0.0116725	0.232	0.93,0.632,0.71,0.548,0.631	0.481,0.437,0.541,0.485,0.348	36
C25H3.11	0.000126481	0.00372	0.249	0.386,0.531,0.517,0.618,0.462	0.239,0.239,0.15,0.403,0.239	36
frm-4	0.000102577	0.00307317	0.281	0.246,0.678,0.534,0.682,0.436	0.209,0.262,0.158,0.211,0.333	36
frm-4	0.0218408	0.342598	0.368	1,1,1,0.691,0.305	0.395,0.528,0.583,0.528,0.123	36
rom-4	6.69876e-11	6.94871e-09	0.236	0.375,0.355,0.372,0.451,0.378	0.135,0.133,0.112,0.172,0.2	37
ZK688.5	8.04234e-05	0.00248668	0.219	0.527,0.634,0.695,0.716,0.698	0.444,0.436,0.574,0.422,0.3	38
lst-4	1.44529e-09	1.20196e-07	0.227	0.657,0.8,0.74,0.846,0.826	0.569,0.458,0.632,0.62,0.455	38
Y69A2AR.1	2.11767e-08	1.49118e-06	0.249	0.936,0.917,0.893,0.895,0.885	0.789,0.677,0.621,0.742,0.452	40
set-2	0.000481545	0.0120038	0.282	0.696,0.786,0.757,0.512,0.537	0.488,0.314,0.396,0.347,0.334	40
K02C4.3	1.66474e-11	1.9349e-09	0.368	0.786,0.886,0.853,0.85,0.779	0.464,0.434,0.611,0.519,0.288	40
crh-1	5.1099e-11	5.53879e-09	0.27	0.552,0.542,0.573,0.545,0.448	0.306,0.227,0.134,0.365,0.28	43
gls-1	7.88301e-08	4.97042e-06	0.287	0.821,0.594,0.728,0.635,0.698	0.352,0.359,0.42,0.513,0.396	43
cup-5	6.75382e-06	0.000267719	0.224	0.513,0.662,0.55,0.677,0.609	0.36,0.341,0.38,0.545,0.263	44
sop-3	3.6595e-06	0.000154838	0.239	0.389,0.569,0.386,0.592,0.584	0.304,0.286,0.264,0.22,0.253	48
arid-1	1.11022e-16	2.97509e-14	0.292	0.579,0.612,0.578,0.562,0.546	0.309,0.249,0.218,0.383,0.257	48
C09D4.4	1.39375e-08	1.00894e-06	0.268	0.71,0.733,0.755,0.74,0.77	0.552,0.386,0.529,0.545,0.355	51
C09D4.4	6.60949e-11	6.93063e-09	0.27	0.407,0.308,0.437,0.428,0.43	0.2,0.119,0.068,0.13,0.144	51
dnj-5	3.79849e-11	4.31107e-09	0.274	0.962,0.862,0.793,0.888,0.783	0.622,0.608,0.463,0.689,0.534	55
flcn-1	0.000167143	0.00477051	0.233	0.551,0.522,0.728,0.491,0.592	0.442,0.207,0.301,0.472,0.296	57
ubr-4	0.00108995	0.0244528	0.215	0.724,0.429,0.247,0.38,0.356	0.242,0.218,0.191,0.204,0.205	59
ubr-4	0.000153573	0.00447588	0.268	0.292,0.502,0.642,0.691,0.485	0.251,0.371,0.217,0.144,0.288	59
let-363	2.10942e-14	3.91339e-12	0.396	0.809,0.675,0.735,0.866,0.727	0.328,0.364,0.45,0.348,0.34	62
denn-4	0.00685666	0.124335	0.303	1,0.47,0.548,0.366,0.347	0.315,0.185,0.288,0.255,0.173	64
denn-4	4.01369e-06	0.000166897	0.32	0.846,0.641,0.761,0.844,0.77	0.423,0.295,0.597,0.611,0.337	64
spat-2	1.10689e-13	1.87337e-11	0.294	0.778,0.608,0.549,0.576,0.661	0.318,0.327,0.345,0.385,0.328	66
mask-1	3.94229e-12	5.35652e-10	0.28	0.411,0.58,0.41,0.543,0.454	0.189,0.165,0.239,0.257,0.149	70
tbc-9	3.92773e-07	2.15289e-05	0.253	0.668,0.65,0.714,0.667,0.649	0.337,0.469,0.506,0.501,0.268	72
kin-4	2.32506e-09	1.86916e-07	0.262	0.603,0.591,0.573,0.685,0.687	0.376,0.311,0.422,0.478,0.24	77
eel-1	6.66134e-15	1.4605e-12	0.282	0.532,0.453,0.613,0.505,0.569	0.256,0.197,0.281,0.349,0.179	78
eel-1	3.74489e-12	5.161e-10	0.307	0.62,0.47,0.509,0.658,0.466	0.275,0.207,0.235,0.28,0.189	78
lmd-3	4.88887e-08	3.2752e-06	0.28	0.663,0.393,0.371,0.458,0.449	0.169,0.119,0.177,0.288,0.183	82
pezo-1	4.96114e-07	2.63703e-05	0.278	0.361,0.392,0.621,0.444,0.3	0.151,0.086,0.079,0.252,0.159	85
daf-16	0.00304359	0.0620752	0.235	0.539,0.298,0.546,0.468,0.318	0.272,0.164,0.384,0.174,0	102
fkh-7	0.00313578	0.063686	0.252	0.242,1,0.614,0.527,0.905	0.519,0.364,0.305,0.45,0.389	104
T24B8.7	8.8124e-12	1.10407e-09	0.357	0.835,0.7,0.587,0.696,0.741	0.363,0.438,0.36,0.307,0.308	104
par-3	2.2032e-07	1.28038e-05	-0.268	0.069,0.108,0.092,0.171,0.145	0.363,0.425,0.407,0.206,0.526	106
par-3	4.86393e-11	5.39337e-09	0.265	0.657,0.616,0.545,0.603,0.619	0.444,0.28,0.243,0.438,0.31	106
nurf-1	0.00458067	0.0882031	0.238	0.9,0.791,0.611,0.663,0.731	0.405,0.393,0.838,0.485,0.386	107
ceh-38	7.98596e-11	7.94232e-09	0.297	0.654,0.714,0.665,0.72,0.606	0.409,0.421,0.39,0.428,0.225	116
C53B4.4	3.33067e-16	8.45552e-14	0.357	0.9,0.751,0.768,0.867,0.822	0.462,0.552,0.47,0.536,0.303	117
C53B4.4	7.75306e-11	7.79102e-09	0.38	1,0.631,0.753,0.745,0.731	0.37,0.416,0.458,0.367,0.35	117
afd-1	1.57263e-12	2.3705e-10	0.305	0.702,0.734,0.743,0.78,0.768	0.509,0.355,0.449,0.434,0.456	129
fln-1	1.86517e-14	3.52811e-12	0.257	0.592,0.569,0.436,0.557,0.558	0.311,0.295,0.303,0.309,0.207	161
etr-1	3.57792e-12	5.0759e-10	0.286	0.599,0.402,0.496,0.472,0.534	0.197,0.182,0.248,0.268,0.178	166
etr-1	0.000195889	0.00547751	0.414	1,0.669,0.647,0.763,0.733	0.344,0.4,0.187,0.234,0.579	166
wnk-1	1.11022e-16	2.97509e-14	0.299	0.63,0.634,0.584,0.669,0.551	0.3,0.315,0.327,0.311,0.318	173
wnk-1	4.01766e-09	3.15108e-07	0.311	0.408,0.721,0.579,0.597,0.513	0.244,0.29,0.16,0.401,0.169	173

### Sheet: SE
Table S4
Differential linear splicing events (SE)
geneSymbol	PValue	FDR	IncLevelDifference	PSI_WT	PSI_NOVA-1	YCAY sites		Key
nprt-1	0.000328656	0.00781286	-0.23	0.066,0.202,0.073,0.069,0.16	0.537,0.42,0.283,0.137,0.345	2		Enriched
pals-24	1.41448e-05	0.000596944	0.239	0.918,0.894,0.945,0.914,0.914	0.717,0.756,0.726,0.498,0.694	2		Intermediate
fbxa-55	0.000126033	0.00365544	0.274	1,0.81,1,0.472,0.767	0.432,0.594,0.478,0.607,0.57	2		Low
fbxa-55	0.000414408	0.00940494	0.287	1,0.789,1,0.412,0.774	0.411,0.539,0.438,0.57,0.584	2
pals-24	2.25655e-05	0.000881237	0.36	0.556,0.618,0.73,0.625,0.593	0.228,0.258,0.385,0.172,0.279	2
E_BE45912.2	0.00109718	0.0212423	-0.208	1,0.466,1,0.559,0.816	1,1,1,0.88,1	4
mec-8	4.88377e-07	3.39693e-05	0.295	1,1,1,0.892,0.805	0.623,0.869,0.729,0.491,0.508	4
F56C11.5	9.30143e-06	0.000418397	0.362	0.694,0.665,0.676,0.831,0.538	0.405,0.292,0.191,0.454,0.254	5
tbc-6	0.00214432	0.0376359	-0.401	0.247,0.281,0.56,0.522,0.247	0.353,0.718,1,0.793,1	6
tbc-6	0.00241781	0.0422386	-0.395	0.253,0.288,0.569,0.531,0.253	0.361,0.71,1,0.798,1	6
scpl-1	1.86595e-06	0.000107823	-0.293	0.442,0.189,0.289,0.127,0.125	0.689,0.452,0.336,0.626,0.535	7
drap-1	4.48607e-08	3.78645e-06	-0.242	0.199,0.167,0.239,0.131,0.22	0.578,0.322,0.462,0.273,0.529	8
Y57G11C.1147	2.49667e-10	3.82755e-08	0.202	0.77,0.746,0.675,0.834,0.738	0.56,0.507,0.596,0.505,0.583	8
srap-1	0.000853079	0.0171346	0.332	1,0.83,0.327,0.81,1	0.528,0.574,0.501,0.32,0.384	8
top-1	3.10254e-09	3.47855e-07	0.251	0.94,0.829,0.842,0.837,0.863	0.496,0.582,0.757,0.717,0.503	9
ehbp-1	6.69993e-10	9.15089e-08	0.212	1,1,0.954,1,0.882	0.778,0.785,0.895,0.626,0.691	11
Y57G11C.9	2.01802e-11	4.08252e-09	-0.223	0.058,0.116,0.122,0.088,0.102	0.298,0.222,0.378,0.257,0.446	12
tag-260	4.29734e-06	0.000222632	0.284	0.67,0.676,0.752,0.791,0.768	0.4,0.486,0.596,0.253,0.504	12
F01D5.8	2.22045e-15	6.672e-13	0.517	1,1,1,1,1	0.665,0.252,0.346,0.613,0.538	12
B0310.2	2.36906e-09	2.78068e-07	-0.445	0.409,0.291,0.217,0.409,0.372	0.694,0.953,0.818,0.587,0.871	13
C49H3.6	0.00174174	0.0317572	0.208	1,0.823,0.846,0.798,0.829	0.681,0.496,0.753,0.504,0.821	15
blmp-1	0.000330196	0.00782471	0.266	0.575,0.619,0.441,0.575,0.454	0.301,0.276,0.221,0.273,0.261	15
nadk-2	0.00257862	0.0448393	-0.224	0.401,0.206,0.104,0.261,0.274	0.319,0.509,0.549,0.438,0.549	16
nadk-2	0.00276738	0.0476802	-0.212	0.371,0.185,0.093,0.236,0.249	0.291,0.461,0.517,0.407,0.517	16
lat-1	0.000165178	0.00451207	-0.2	1,0.491,1,0.707,0.293	1,1,0.491,1,1	17
dot-1.1	1.25559e-06	7.54557e-05	-0.265	0.843,0.529,0.511,0.81,0.509	0.883,0.903,1,0.742,1	18
C06A6.4	5.29985e-09	5.68749e-07	0.313	0.697,0.493,0.561,0.541,0.447	0.195,0.267,0.231,0.34,0.141	19
C53B7.3	2.69368e-05	0.00100891	0.206	0.628,0.251,0.253,0.284,0.28	0.134,0.121,0.151,0.117,0.145	20
rgr-1	1.1855e-07	9.57579e-06	-0.246	0.145,0.098,0.165,0.111,0.141	0.444,0.323,0.389,0.355,0.377	22
C01B10.6	0.00234303	0.0410275	0.237	1,0.719,0.635,0.717,0.755	0.52,0.689,0.474,0.484,0.474	22
shn-1	4.80036e-05	0.00163169	0.289	0.513,0.345,0.387,0.542,0.479	0.092,0.24,0.208,0.165,0.116	27
cdc-14	1.0022e-12	2.5095e-10	0.206	0.867,0.883,0.833,0.867,0.86	0.602,0.7,0.674,0.633,0.669	28
cdc-14	4.32387e-12	9.84271e-10	0.232	0.815,0.848,0.785,0.834,0.806	0.533,0.622,0.599,0.57,0.605	28
cdc-14	1.76787e-11	3.68897e-09	0.277	0.765,0.769,0.691,0.739,0.75	0.403,0.536,0.488,0.428,0.473	28
ldb-1	1.37678e-09	1.72373e-07	-0.451	0.081,0.22,0.266,0.293,0.279	0.589,0.708,0.687,0.62,0.79	29
tag-343	3.2097e-08	2.83662e-06	0.225	1,1,1,0.727,1	0.847,0.603,0.831,0.657,0.665	29
atn-1	8.13648e-09	8.48879e-07	-0.241	0.564,0.492,0.615,0.584,0.675	0.858,0.823,0.913,0.715,0.828	30
add-1	2.8536e-07	2.08119e-05	0.31	1,1,1,1,0.568	0.591,0.568,1,0.513,0.345	33
pyk-1	2.18643e-06	0.000122571	-0.379	1,0,0.317,0.104,0.104	0.685,0.788,0.677,0.456,0.815	34
F47B7.2	0.000108693	0.00320197	-0.257	0.605,0.873,0.524,0.463,0.787	0.843,0.781,0.912,1,1	36
F47B7.2	4.89485e-05	0.00164842	-0.24	0.629,0.889,0.572,0.508,0.814	0.877,0.808,0.927,1,1	36
frm-4	1.92513e-13	4.98674e-11	0.228	0.345,0.354,0.406,0.52,0.393	0.142,0.172,0.102,0.251,0.213	36
frm-4	9.44997e-06	0.000421427	0.234	0.08,0.396,0.214,0.65,0.171	0.045,0,0.068,0.063,0.163	36
frm-4	1.53579e-09	1.89129e-07	0.242	0.786,0.906,0.874,0.905,0.797	0.597,0.597,0.557,0.601,0.706	36
frm-4	3.53451e-05	0.00125242	0.262	0.08,0.484,0.302,0.673,0.2	0.086,0.022,0.067,0.091,0.161	36
frm-4	0.000140935	0.0039801	0.302	0.258,0.787,0.679,0.782,0.583	0.273,0.373,0.266,0.319,0.347	36
frm-4	1.07227e-08	1.04614e-06	0.302	0.758,0.832,0.808,0.812,0.68	0.494,0.387,0.468,0.46,0.572	36
frm-4	8.24923e-09	8.48879e-07	0.302	0.756,0.842,0.813,0.819,0.683	0.504,0.395,0.466,0.468,0.569	36
frm-4	0.000151243	0.00420791	0.303	0.256,0.785,0.677,0.78,0.583	0.271,0.37,0.244,0.316,0.364	36
frm-4	8.12177e-05	0.00253157	0.307	0.288,0.793,0.693,0.788,0.591	0.274,0.381,0.253,0.357,0.355	36
frm-4	4.43596e-05	0.00152159	0.313	0.312,0.82,0.714,0.85,0.619	0.301,0.383,0.275,0.359,0.431	36
pdfr-1	2.76009e-06	0.000150245	0.204	1,0.698,1,1,1	0.664,0.731,0.845,0.712,0.725	41
pdfr-1	5.09511e-06	0.000256876	0.268	1,0.563,1,1,1	0.624,0.624,0.815,0.563,0.596	41
pdfr-1	1.22995e-06	7.45113e-05	0.275	1,0.66,1,1,1	0.529,0.692,0.729,0.677,0.66	41
pdfr-1	6.07207e-06	0.000300088	0.278	1,0.481,1,1,1	0.571,0.581,0.806,0.581,0.552	41
zoo-1	2.07757e-07	1.56067e-05	0.489	1,1,1,1,0.553	0.538,0.411,0.203,0.587,0.368	41
pxf-1	0.000550016	0.0120108	0.343	0.608,0.763,1,1,0.696	0.399,0.727,0.307,0.448,0.47	47
unc-32	0.000320779	0.00767417	0.224	0.724,0.563,0.742,0.546,0.522	0.36,0.46,0.452,0.375,0.331	54
epi-1	1.99369e-08	1.84897e-06	0.238	0.887,0.725,0.698,0.793,0.783	0.553,0.521,0.512,0.536,0.574	54
dur-1	0.000368479	0.00854326	0.316	0.588,0.796,0.543,0.694,0.233	0.255,0.252,0.404,0.198,0.163	54
unc-22	5.54613e-05	0.00180357	0.231	0.907,0.759,0.598,0.8,0.818	0.43,0.596,0.512,0.587,0.603	56
unc-22	1.57753e-05	0.00065472	0.292	0.883,0.654,0.531,0.739,0.764	0.305,0.424,0.41,0.498,0.476	56
ubr-4	7.45456e-07	4.91216e-05	-0.351	0.355,0.366,0.231,0.329,0.261	0.527,0.703,0.827,0.614,0.626	59
denn-4	0.000173166	0.00467922	-0.21	0.249,0.193,0.152,0.168,0.236	0.283,0.444,0.284,0.519,0.519	64
pac-1	0.000176233	0.00474504	-0.284	0.085,0.493,0.446,0.434,0.377	0.626,0.64,0.564,0.695,0.732	65
mlt-11	0.000684039	0.0141948	0.415	1,1,1,1,0.166	0.557,0.393,0.469,0.332,0.338	72
unc-13	1.16901e-06	7.25751e-05	-0.245	0.107,0.204,0.161,0.165,0.143	0.422,0.332,0.405,0.439,0.405	81
pezo-1	2.87839e-10	4.31439e-08	-0.222	0.257,0.159,0.138,0.221,0.137	0.372,0.426,0.403,0.408,0.415	85
mbk-2	1.64979e-13	4.42615e-11	0.216	0.938,0.958,0.947,0.957,0.947	0.818,0.783,0.686,0.735,0.644	85
Y69H2.3	8.65594e-11	1.47781e-08	0.294	0.532,0.665,0.599,0.705,0.537	0.274,0.331,0.417,0.287,0.257	109
unc-89	2.06517e-11	4.08252e-09	0.2	0.378,0.488,0.402,0.459,0.458	0.331,0.222,0.217,0.171,0.243	135
pqn-22	0.00019965	0.00526236	0.31	1,0.733,0.756,0.756,0.616	0.514,0.303,0.609,0.457,0.428	153
pqn-22	1.1753e-08	1.13191e-06	0.335	1,0.892,0.955,0.878,0.868	0.644,0.462,0.796,0.598,0.419	153
pqn-22	3.33067e-16	1.08783e-13	0.338	1,1,1,0.912,1	0.588,0.49,0.769,0.841,0.534	153
pqn-22	4.44089e-16	1.39e-13	0.399	1,1,1,0.881,1	0.517,0.408,0.705,0.792,0.465	153
etr-1	3.12554e-08	2.79513e-06	-0.358	0.092,0.254,0.328,0.215,0.213	0.498,0.653,0.456,0.479,0.806	166
etr-1	2.18231e-08	1.99921e-06	0.261	0.767,0.701,0.702,0.732,0.774	0.414,0.417,0.501,0.465,0.573	166
fln-2	4.45883e-06	0.00022856	0.365	1,0.596,0.648,0.67,1	0.356,0.479,1,0.1,0.156	193
F49E2.5	0.000669121	0.0140012	0.3	1,0.623,1,0.696,0.433	0.586,0.407,0.488,0.433,0.337	223
F49E2.5	1.07232e-08	1.04614e-06	0.392	1,0.832,1,0.604,1	0.525,0.632,0.389,0.656,0.276	223

### Sheet: RI
Table S4
Differential linear splicing events (RI)
geneSymbol	PValue	FDR	IncLevelDifference	PSI_WT	PSI_NOVA-1	YCAY sites		Key
igcm-3	3.72848e-09	1.19017e-06	-0.362	1,0.573,0.429,0.273,0.42	0.975,0.938,0.84,0.805,0.949	8		Enriched
qns-1	6.33991e-09	1.92258e-06	-0.36	0.087,0.236,0.23,0.296,0.204	0.475,0.661,0.627,0.502,0.589	20		Intermediate
aly-3	4.07915e-05	0.00353429	-0.303	0.44,0.605,0.541,0.44,1	0.884,0.876,1,0.779,1	3		Low
ugt-50	0.00112088	0.0355924	-0.281	0.157,0.103,0.076,0.167,0.269	0.632,0.662,0.282,0.395,0.207	23
ZK1055.6	0.000114839	0.0078113	0.205	1,0.542,1,1,0.747	0.806,0.542,0.372,0.842,0.703	3
lea-1	2.71208e-05	0.00241894	0.275	1,1,1,1,1	0.59,0.366,1,1,0.669	132
dnj-5	2.8151e-09	1.00433e-06	0.295	0.962,0.812,0.721,0.866,0.718	0.537,0.513,0.462,0.659,0.432	55
Y57G11C.33	0.00022127	0.0116696	0.304	0.782,0.56,0.459,0.523,0.531	0.293,0.285,0.052,0.418,0.285	8
C23H3.9	4.44752e-06	0.000550494	0.326	1,0.403,1,1,0.564	0.345,0.328,0.336,1,0.328	37
ril-2	0.000761069	0.0264952	0.394	1,1,1,1,1	0.8,0.589,0.501,0.721,0.417	15
him-14	3.62805e-10	1.83368e-07	0.417	1,0.68,0.874,0.783,0.723	0.336,0.377,0.329,0.61,0.324	7
pyk-1	4.18032e-12	3.16921e-09	0.599	0.74,1,0.78,1,0.839	0.502,0.136,0.159,0.301,0.265	34

### Sheet: A5'SS
Table S4
Differential linear splicing events (A5'SS)
geneSymbol	PValue	FDR	IncLevelDifference	PSI_WT	PSI_NOVA-1	YCAY sites		Key
pqn-87	1.59063e-07	7.89152e-05	-0.296	0,0.096,0.108,0,0.072	0.648,0.22,0.56,0.22,0.108	28		Enriched
unc-105	0.00164533	0.148707	-0.265	1,0.417,0.417,0.417,1	1,0.741,0.833,1,1	13		Intermediate
Y47G6A.18	7.29117e-08	3.85848e-05	-0.213	1,0.807,0.909,0.682,0.538	1,1,1,1,1	4		Low
pqn-22	0.000358135	0.0466046	0.203	1,0.84,0.83,0.724,0.901	0.675,0.567,0.863,0.444,0.73	153
nuo-3	8.49998e-09	6.13389e-06	0.221	0.594,0.557,0.47,0.683,0.549	0.362,0.31,0.388,0.313,0.375	3
K06A9.1	0.00143419	0.135423	0.248	1,0.44,1,1,0.774	0.785,0.682,0.541,0.646,0.321	60
K06A9.1	0.000747983	0.086111	0.273	1,0.47,1,1,0.827	0.788,0.651,0.571,0.68,0.242	60
F53E4.1	9.20258e-11	1.04357e-07	0.288	0.976,0.946,0.946,0.86,0.941	0.733,0.611,0.582,0.869,0.433	28
frm-4	6.62768e-08	3.7579e-05	0.313	0.655,0.767,0.723,0.751,0.581	0.381,0.31,0.355,0.363,0.502	36
add-1	8.05812e-07	0.000266522	0.325	1,1,1,1,0.498	0.511,0.589,1,0.468,0.306	33
nape-2	2.88081e-10	2.85848e-07	0.523	1,0.79,0.822,0.743,1	0.312,0.224,0.366,0.366,0.472	17

### Sheet: MXE
Table S4
Differential linear splicing events (MXE)
geneSymbol	PValue	FDR	IncLevelDifference	PSI_WT	PSI_NOVA-1	YCAY sites		Key
par-3	5.35632e-06	0.000211201	-0.405	0.068,0.49,0.45,0.492,0.384	0.714,0.942,0.873,0.555,0.827	106		Enriched
dur-1	0.00589237	0.0618766	-0.278	0.553,0.236,0.382,0.134,0.65	0.762,0.673,0.505,0.637,0.77	54		Intermediate
tag-250	0.00607432	0.0621712	-0.26	0.48,0.776,0.514,0.519,0.8	0.675,0.928,1,1,0.787	11		Low
frm-4	0.000124476	0.00325523	-0.227	0.782,0.515,0.683,0.478,0.574	0.882,1,0.827,0.814,0.642	36
frm-4	0.00140226	0.0208646	-0.217	0.774,0.503,0.672,0.438,0.461	0.826,0.945,0.82,0.807,0.533	36
dur-1	0.00186196	0.0267811	-0.215	0.573,0.384,0.505,0.475,0.701	0.824,0.717,0.634,0.685,0.852	54
alp-1	0.0167018	0.137273	0.205	1,0.701,0.485,0.726,0.588	0.577,0.397,0.607,0.383,0.513	52
unc-62	1.21722e-06	6.17916e-05	0.216	0.542,0.431,0.49,0.421,0.503	0.247,0.313,0.291,0.147,0.309	69
lea-1	6.14077e-07	3.31218e-05	0.235	1,0.754,0.782,1,1	0.738,0.406,0.782,1,0.434	132
